# Drosophilid cuticle pigmentation impacts body temperature

**DOI:** 10.1101/2022.12.03.518031

**Authors:** Laurent Freoa, Luis-Miguel Chevin, Philippe Christol, Sylvie Méléard, Michael Rera, Amandine Véber, Jean-Michel Gibert

## Abstract

Cuticle pigmentation has been clearly demonstrated to impact body temperature for several relatively large species of insects, but it was questioned for small insects. Here we used a thermal camera to assess the impact of drosophilid cuticle pigmentation on body temperature when individuals are exposed to light. We compared mutants of large effects within species (*Drosophila melanogaster ebony* and *yellow* mutants). Then we analyzed the impact of naturally occurring pigmentation variation within species complexes (*Drosophila americana/Drosophila novamexicana* and *Drosophila yakuba/Drosophila santomea*). Finally we analyzed lines of *D. melanogaster* with moderate differences in pigmentation. We found significant differences in temperatures for each of the four pairs we analyzed. The temperature differences appeared to be proportional to the differently pigmented area: between *Drosophila melanogaster ebony* and *yellow* mutants or between *Drosophila americana* and *Drosophila novamexicana*, for which the whole body is differently pigmented, the difference in temperatures was around 0.6°C ±0.2°C. By contrast, between *D. yakuba* and *D. santomea* or between *Drosophila melanogaster Dark* and *Pale* lines, for which only the posterior abdomen is differentially pigmented, we detected a temperature difference of about 0.14°C ±0.10°C. This demonstrates that cuticle pigmentation has ecological implications in drosophilids regarding adaptation to environmental temperature.
