## Supplementary tables and figure for "Drosophilid cuticle pigmentation impacts body temperature": Table S9.xlsx

### Sheet: Feuil1
Pair	e	y	e-y
1	122.647	23.136	99.511
2	125.997	23.94	102.057
3	126.885	22.841	104.044
4	119.301	23.362	95.939
5	122.901	23.318	99.583
6	122.86	23.137	99.723
7	137.346	23.284	114.062
8	129.611	22.436	107.175
9	124.849	23.908	100.941
10	134.695	23.28	111.415
av			103.445
sdv			5.76671
