## Supplementary tables and figure for "Drosophilid cuticle pigmentation impacts body temperature": Table S10.xlsx

### Sheet: Feuil1
Pair	am	nov	am-nov
1	138.209	60.691	77.518
2	141.134	57.092	84.042
3	134.999	51.507	83.492
4	139.709	53.319	86.39
5	138.133	78.61	59.523
6	137.843	65.907	71.936
7	139.118	49.19	89.928
8	138.903	79.833	59.07
9	139.555	49.702	89.853
10	140.085	59.122	80.963
av			78.2715
sdv			11.3755
