## Supplementary tables and figure for "Drosophilid cuticle pigmentation impacts body temperature": Table S11.xlsx

### Sheet: Feuil1
Pair	yak	san	yak-san
1	99.064	40.703	58.361
2	91.602	37.892	53.71
3	75.343	32.904	42.439
4	94.659	37.596	57.063
5	80.121	32.927	47.194
6	90.541	51.593	38.948
7	89.812	32.751	57.061
8	97.771	33.126	64.645
9	94.73	32.19	62.54
10	108.87	31.939	76.931
av			55.8892
sdv			11.1594
