## Supplementary tables and figure for "Drosophilid cuticle pigmentation impacts body temperature": Table S12.xlsx

### Sheet: Feuil1
Pair	Dark	Pale	Dark-Pale
1	55.001	33.273	21.728
2	61.057	38.35	22.707
3	70.451	39.265	31.186
4	63.642	38.813	24.829
5	73.008	47.719	25.289
6	65.827	53.597	12.23
7	68.294	46.299	21.995
8	67.578	51.269	16.309
9	64.982	43.25	21.732
10	69.728	47.324	22.404
av			22.0409
std			5.07539
